# Dose-dependent interferon programs in myeloid cells after mRNA and adenovirus COVID-19 vaccination

**DOI:** 10.1101/2025.08.15.668720

**Authors:** Giray Naim Eryilmaz, Yilmaz Yucehan Yazici, Radu Marches, Eleni P. Mimitou, Lisa Kenyon-Pesce, Kim Handrjek, Sonia Jangra, Michael Schotsaert, Adolfo García-Sastre, George A. Kuchel, Jacques Banchereau, Duygu Ucar

## Abstract

The SARS-CoV-2 pandemic provided a rare opportunity to study how human immune responses develop to a novel viral antigen delivered through different vaccine platforms. However, to date, no study has directly compared immune responses to all three FDA-approved COVID-19 vaccines at single-cell multi-omic resolution. We longitudinally profiled SARS-CoV-2–naïve adults (n=31) vaccinated with BNT162b2, mRNA-1273, or Ad26.COV2.S, integrating plasma cytokines, antibody titers, and single-cell multi-omic data (DOGMA-seq). We discovered a distinct, transient interferon program (ISG-dim) that emerged specifically 1-2 days after the first mRNA dose in ∼10% of myeloid cells. This state was characterized by ISGF3 complex activation and its target genes (e.g., *MX1*, *MX2*, *DDX58*), with transcriptional and epigenetic profiles distinct from the robust interferon program observed after mRNA boosting or a single Ad26.COV2.S dose (ISG-high). In vitro stimulation of human monocytes showed that IFN-α alone recapitulates ISG-dim, whereas both IFN-α and IFN-γ are required for ISG-high. These findings define dose-dependent interferon programming in human myeloid cells, highlight mechanistic differences between priming and boosting, with implications for optimizing vaccine platform choice, dose scheduling, and formulation.
