## Supplementary material for "Dose-dependent interferon programs in myeloid cells after mRNA and adenovirus COVID-19 vaccination": Table S1

### Sheet: Donors
Recoded ID	Vaccine	Sex	Age	Race	Ethnicity	CMV Titer	CMV Status	DOGMA-seq	Weight (lbs)	Height (inches)	BMI Calculation	Blood Pressure (Systolic)	Blood Pressure (Diastolic)	Temperature	Pulse Rate
J01	J&J	Female	56	White or Caucasian	Non-hispanic	0.14	−	Y	137	66	22.11	122	75	98.1	74
J02	J&J	Female	21	White or Caucasian	Non-hispanic	0.27	−	Y	174	66	28.0813	153	89	99.1	74
J03	J&J	Male	36	White or Caucasian	Non-hispanic	0.17	−	Y	192	71	26.7756	144	97	96.3	79
M01	Moderna	Female	41	White or Caucasian	Non-hispanic	0.19	−	Y	224	65	37.2715	146	68	97.5	81
M02	Moderna	Male	43	White or Caucasian	Non-hispanic	>18	+	Y	185	70.75	25.9821	132	73	98	88
M03	Moderna	Female	44	White or Caucasian	Non-hispanic	10.43	+	Y	218	65	36.2731	147	100	97.3	91
M04	Moderna	Female	25	White or Caucasian	Non-hispanic	0.27	−	Y	160	66	25.8219	120	67	98.5	85
M05	Moderna	Female	74	White or Caucasian	Non-hispanic	>18	+	Y	209	59.5	41.5019	156	85	98.2	70
M06	Moderna	Female	63	White or Caucasian	Non-hispanic	>18	+	Y	177	69	26.1355	180	86	98	60
P01	Pfizer	Female	63	White or Caucasian	Non-hispanic	0.14	−	N	190	68	28.8862	168	80	96.6	86
P02	Pfizer	Male	45	White or Caucasian	Hispanic	0.19	−	Y	221	71	30.8199	157	106	98.7	91
P03	Pfizer	Female	51	White or Caucasian	Non-hispanic	3.23	+	N	155	63.75	26.8118	127	73	98.2	70
P04	Pfizer	Female	51	White or Caucasian	Non-hispanic	0.14	−	N	131	68	19.9163	112	60	98.6	72
P05	Pfizer	Female	40	White or Caucasian	Non-hispanic	0.24	−	N	119.5	63	21.1662	97	64	97.5	80
P07	Pfizer	Male	32	White or Caucasian	Non-hispanic	0.21	−	N	200	70	28.6939	139	89	98	68
P08	Pfizer	Female	44	White or Caucasian	Non-hispanic	0.09	−	Y	157	65	26.1233	120	81	98.4	65
P09	Pfizer	Male	29	White or Caucasian	Non-hispanic	0.06	−	N	194	71	27.0546	133	73	98.3	71
P10	Pfizer	Female	24	Black or African American	Non-hispanic	0.52	−	N	130	62	23.7747	119	74	98.6	76
P11	Pfizer	Female	23	White or Caucasian	Non-hispanic	0.14	−	N	143	69	21.1151	114	76	98.6	64
P12	Pfizer	Female	32	White or Caucasian	Non-hispanic	0.12	−	Y	129	67	20.202	139	70	98.3	90
P13	Pfizer	Female	28	White or Caucasian	Non-hispanic	0.22	−	N	119	61	22.4824	115	81	97.8	80
P14	Pfizer	Female	62	White or Caucasian	Non-hispanic	0.09	−	N	117	64	20.0808	92	60	97.2	64
P15	Pfizer	Male	49	White or Caucasian	Non-hispanic	0.24	−	N	221	75	27.6201	120	68	97.7	71
P16	Pfizer	Female	49	White or Caucasian	Non-hispanic	0.42	−	Y	129	64	22.1404	104	67	98.1	72
P17	Pfizer	Female	62	White or Caucasian	Non-hispanic	0.27	−	N	269	67	42.1268	146	96	97.6	64
P18	Pfizer	Male	45	Asian	Non-hispanic	>18	+	N	204	70	29.2678	106	78	97.8	64
P19	Pfizer	Female	44	White or Caucasian	Non-hispanic	15.47	+	N	143	60	27.9247	110	66	98.4	71
P20	Pfizer	Female	51	White or Caucasian	Non-hispanic	0.17	−	Y	151	65	25.125	124	78	98.1	68
P21	Pfizer	Male	30	White or Caucasian	Non-hispanic	0.24	−	N	216	73.5	28.1083	122	84	98.3	60
P22	Pfizer	Male	50	White or Caucasian	Non-hispanic	13.42	+	Y	209	69	30.8605	143	85	97.8	80
P23	Pfizer	Female	48	White or Caucasian	Non-hispanic	>18	+	N	187	64	32.095	99	67	98.8	75
