## Supplementary material for "Dose-dependent interferon programs in myeloid cells after mRNA and adenovirus COVID-19 vaccination": Table S2

### Sheet: Index
Sheet Name	Description
IgG Titers	IgG titer against spike protein measured for all vaccine
Cytokine	CXCL10, CCL2, IFNg, IL10, IL8 and TNFa cytokine levels measured by ELLA

### Sheet: IgG Titers
Recoded ID	D0V1 (-15-0 days)	D0V2 (+25-28 days)	D35 (+35 days)	D70 (+70 days)
J01	1887	NA	103991	NA
J02	2039	NA	106055	NA
J03	4696	NA	70056	NA
M01	7735	175079		251555
M02	8367	204684		200662
M03	1532	186740		238212
M04	8654	124625		193844
M05	1244	188636		228479
M06	1778	186370		229734
P01	3104	115906		173621
P02	10575	16767		122585
P03	2477	125028		193374
P04	5545	172388		218275
P05	24543	197370		235826
P07	2743	187542		210333
P08	3799	190177		218983
P09	1109	7735		228600
P10	82225	218709		223461
P11	6458	105696		188716
P12	7398	119843		229194
P13	5430	183847		237205
P14	8.499	87279		193510
P15	5183	159257		223366
P16	8031	143347		209029
P17	1219	214605		231585
P18	6473	156271		239147
P19	4261	129370		184463
P20	7656	171025		220209
P21	7508	146248		191781
P22	2198	86690		188281
P23	12088	182167		204832

### Sheet: Cytokine
Donors	Visit Name	CXCL10	CCL2	IFNg 3rd gen	IL-10	IL-8	TNF-a 2nd gen
J01	BL1	32.9	76.6	0	0	0.886	1.53
J01	D1	66.4	74.2	0	0	1.23	2.74
J01	D7	41.4	97.6	0	0	1.35	2.19
J02	BL1	15.7	44.3	0	0	0.555	1.23
J02	D1	477	257	66.3	1.64	1.49	3.73
J02	D7	22.7	43.9	0	0	0.678	1.56
J03	BL1	24.6	51	0	0	0.828	1.66
J03	D1	322	133	49.6	0	0.959	3.19
J03	D7	26.3	51	0	0	0.599	1.75
M01	BL1	30.1	61.9	0	0	0.782	1.6
M01	D1V1	82	57.4	0.593	0	0.93	2.13
M01	BL2	37.8	58.1	0	0	1.67	2.06
M01	D1V2	254	92.2	37.2	0	0.952	3.72
M01	D7V2	41	60.3	0	0	1.63	2.08
M02	BL1	21.4	69.1	0	0	1.16	2.62
M02	D1V1	45.9	67	0	0	1.16	2.47
M02	D7V1	23.7	62.9	0	0	1.2	2.42
M02	BL2	16.3	56.7	0	0	1.23	1.99
M02	D1V2	232	139	26	0	1.81	4.24
M02	D7V2	14.3	56.2	0	0	1.11	1.95
M03	BL1	82.2	217	1.01	2.54	4.13	6.07
M03	D1V1	209	280	1.99	3.18	3.92	6.66
M03	D7V1	141	306	3.71	2.74	5.23	6.19
M03	BL2	86	251	1.37	2.85	3.91	7.16
M03	D1V2	302	121	92.6	1.77	1.46	5.34
M03	D7V2	26	61.2	0	0	0.941	1.83
M04	BL1	61.9	169	0	2.01	2.3	6.06
M04	D1V1	267	221	7.68	3.86	2.44	7.7
M04	D7V1	123	175	0.788	2.43	3.09	7.15
M04	BL2	96.6	244	0.374	2.26	3.61	7.68
M04	D1V2	922	339	56	5.2	4.2	13.4
M04	D7V2	95.5	182	0.427	2.26	3.05	7.16
M05	BL1	168	295	1.94	5.04	13.6	16.7
M05	D1V1	179	289	1.89	4.66	12.3	18.1
M05	D7V1	169	359	2.22	4.05	19.2	18.2
M05	BL2	183	316	1.74	4.58	14.7	17
M05	D1V2	911	448	180	7.29	13.9	21.7
M05	D7V2	186	281	1.9	3.73	14.5	16.7
M06	BL1	31.2	67.5	0	0	1.08	2.07
M06	D1V1	37.4	85.9	0	0	1.28	2.17
M06	D7V1	29.9	77.4	0	0	1.35	2.25
M06	BL2	28.1	76.9	0	0	1.36	2.09
M06	D1V2	191	128	21.6	0	1.51	4.7
M06	D7V2	30.3	77.6	0	0	1.29	2.36
P02	BL1	43	130	1.53	0	2.5	4.45
P02	D1V1	103	129	1.28	0	1.7	5.64
P02	D7V1	38.1	91.9	1.48	0	1.67	3.62
P02	BL2	50.4	97.7	3.36	0	1.79	4.64
P02	D1V2	81.9	109	3.82	0	2.08	4.99
P02	D7V2	47	91	2.87	0	1.7	4.72
P08	BL1	30.1	60.4	0	0	0.73	1.86
P08	D1V1	60.7	54.1	1.5	0	1.02	2.06
P08	D7V1	14.1	54.7	0	0	0.544	1.29
P08	BL2	14.3	55.6	0	0	0.684	1.64
P08	D1V2	246	141	33.2	0	1.1	4.32
P08	D7V2	18.4	59.2	0	0	0.899	1.95
P12	BL1	29	49	0	0	0.881	1.66
P12	D1V1	54	55.1	0.577	0	0.507	1.23
P12	D7V1	16.2	50.1	0	0	0.504	0.997
P12	BL2	9.27	40.7	0	0	0.467	0.904
P12	D1V2	101	59.9	1.58	0	0.755	3.08
P12	D7V2	11.9	45	0	0	0.627	1.26
P16	BL1	17.2	65.8	0	0	1.03	3.25
P16	D1V1	35.3	77	0	0	1.31	3.47
P16	D7V1	20.9	64.4	0	0	1.28	2.73
P16	BL2	18.3	69.6	0	0	1.27	3.53
P16	D1V2	205	168	30.8	0	1.84	6.17
P16	D7V2	32.7	70.6	0	0	1.3	3.26
P20	BL1	21.2	62.8	0	0	0.955	2.2
P20	D1V1	54	52	0	0	0.763	2
P20	D7V1	19.3	52.3	0	0	0.848	2.12
P20	BL2	18	56.8	0	0	0.949	1.95
P20	D1V2	190	99.6	59.4	0	0.738	4.04
P20	D7V2	23.3	48.6	0	0	0.927	1.84
P22	BL1	37.8	89	0	0	1.03	2.6
P22	D1V1	53.6	102	0	0	1.14	2.85
P22	D7V1	46.7	93.5	0	0	1.2	2.97
P22	BL2	33.5	90.9	0	0	1.16	2.48
P22	D1V2	180	110	33.1	0	1.22	3.63
P22	D7V2	98.5	93	1.37	0	1.65	3.18
