## Supplementary material for "Dose-dependent interferon programs in myeloid cells after mRNA and adenovirus COVID-19 vaccination": Table S5

### Sheet: Sheet1
Gene Panel	Type-I	Type-II
	BATF2	ADAR
	CMPK2	APOL6
	CXCL10	BATF2
	CXCL11	BST2
	DDX60	C1R
	DHX58	C1S
	EIF2AK2	CASP1
	HELZ2	CD274
	IFI27	CD38
	IFI44	CD40
	IFI44L	CD74
	IFIH1	CFB
	IFIT2	CFH
	IFIT3	CIITA
	IFITM1	CMPK2
	IFITM3	CXCL10
	IRF7	CXCL11
	ISG15	CXCL9
	ISG20	FAS
	LY6E	FCGR1A
	MX1	FGL2
	OAS1	GBP4
	OASL	HLA-A
	RSAD2	HLA-B
	RTP4	ICAM1
	SAMD9	IDO1
	SAMD9L	IFI30
	USP18	IFI35
	CCL2	IL18BP
	EPSTI1	IRF1
	GBP4	IRF8
	IDO1	IRF9
	IFIT1	JAK2
	MX2	LAP3
	OAS2	NLRC5
	OAS3	NMI
	DDX58	PARP14
	STAT1	PSMA3
	TNFSF10	PSMB10
	XAF1	PSMB8
	ZBP1	PSMB9
	STAT2	PSME1
	RSAD2	PSME2
		SAMHD1
		SERPING1
		SOCS3
		STAT3
		UBE2L6
		WARS1
		GBP5
		EIF2AK2
