## Supplementary material for "Dose-dependent interferon programs in myeloid cells after mRNA and adenovirus COVID-19 vaccination": Table S7

### Sheet: Index
Sheet Name	Description
IFNa	IFNa gene panel based on the in vitro monocyte stimulation (RNA-seq)
IFNg	IFNg gene panel based on the in vitro monocyte stimulation (RNA-seq)
Generated based on following parameters:
IFNa	log2FC(IFNa/g) > 2.2 and log2FC(IFNa) > 1.6
IFNg	log2FC(IFNa/g) < -0.75 and log2FC(IFNa) > 2.5

### Sheet: IFNa
Gene Name	Medium	IFNa	IFNg	FC_IFNa	FC_IFNg	FC_IFNa/g
SCIN	10.3213	237.341	32.1408	4.52326	1.63877	2.88448
HEATR5B	31.6655	129.862	26.2057	2.036	-0.273033	2.30903
LDAF1	11.6574	78.3567	14.1529	2.74881	0.279854	2.46896
DHRS9	186.82	610.675	93.3634	1.70875	-1.00072	2.70948
SIGLEC1	204.331	1587.88	96.8332	2.95813	-1.07733	4.03546
OAS1	478.031	2534.03	521.458	2.40625	0.125446	2.28081
RTCB	112.267	981.744	146.489	3.12842	0.383862	2.74455
ATP8B4	50.5045	195.989	15.9335	1.95629	-1.66435	3.62064
RIGI	327.745	1876.82	378.325	2.51764	0.207053	2.31059
CCL7	216.248	1983.19	252.787	3.19706	0.225234	2.97183
CCL8	57.8427	2500.92	509.431	5.43418	3.13868	2.2955
NCOA7	25.924	290.982	47.435	3.48857	0.871663	2.6169
KAT2B	45.0265	437.795	75.1016	3.28141	0.738071	2.54334
SLC1A4	40.0161	151.513	22.1424	1.92079	-0.853767	2.77456
IFIT3	992.672	7547.95	1614.58	2.9267	0.701766	2.22493
IFIT2	1626.31	13544.7	1537.59	3.05806	-0.0809338	3.13899
NT5C3A	51.8711	1254.83	91.6238	4.59642	0.820792	3.77563
EXOSC9	58.3421	280.339	52.3657	2.26457	-0.155914	2.42048
IFI6	203.742	1215.4	139.551	2.57662	-0.545947	3.12257
ALDH1A2	22.4131	84.7604	15.2029	1.91905	-0.559989	2.47904
SLC44A2	10.1223	94.5163	15.9334	3.22302	0.654513	2.56851
RIN2	213.647	1914.66	346.845	3.16378	0.699059	2.46472
EPHB2	39.9493	166.545	15.3856	2.05967	-1.37659	3.43626
VAV3	62.5627	252.541	52.2	2.01314	-0.261254	2.2744
RSAD2	833.016	19125.2	3178.57	4.52099	1.93196	2.58903
EMP1	617.6	3105.55	611.645	2.3301	-0.013978	2.34408
ADAM19	52.709	648.855	134.909	3.62178	1.35586	2.26591
HAVCR2	338.333	1093.69	235.491	1.69269	-0.522775	2.21547
SDS	48.2665	486.784	32.8713	3.33419	-0.554195	3.88838
OASL	488.36	2102.33	438.395	2.10597	-0.155716	2.26168
IL1RN	498.22	9584.8	1008.04	4.26589	1.0167	3.24919
GMPR	14.6971	331.129	14.0616	4.49379	-0.0637694	4.55756
PNPT1	105.285	452.252	62.3184	2.10282	-0.756573	2.8594
HERC6	117.61	1049.67	97.518	3.15785	-0.270276	3.42813
HERC5	264.965	1520.82	243.521	2.52097	-0.121757	2.64273
NCOA2	48.8014	427.346	90.8524	3.13041	0.896603	2.23381
RABGAP1L	22.5468	354.762	30.6342	3.97586	0.44222	3.53364
CD109	116.04	361.492	67.7056	1.63934	-0.777275	2.41662
MX1	1479.96	6672.47	1309.77	2.17266	-0.176244	2.34891
LY6E	183.599	705.524	131.586	1.94214	-0.480545	2.42269
MNDA	77.3896	583.969	86.1503	2.91568	0.154715	2.76096
PPM1K	44.6256	386.621	39.9762	3.11498	-0.158732	3.27371
YEATS2	56.2497	217.161	46.0729	1.94885	-0.287928	2.23678
B3GNT2	34.0975	175.903	32.4603	2.36704	-0.0709877	2.43803
SLFN12	20.3676	114.401	23.0975	2.48975	0.181459	2.30829
HPSE	395.215	1346.1	108.977	1.76808	-1.85861	3.62669
PARP15	22.1458	217.341	36.9338	3.29485	0.73791	2.55695
UBA7	35.44	270.379	30.2689	2.93153	-0.227542	3.15907
MX2	1372.15	4298.65	890.446	1.64744	-0.623843	2.27128
USP18	102.831	1161.24	51.6159	3.49732	-0.994389	4.49171
IFITM2	28.5252	474.349	83.3397	4.05564	1.54677	2.50887
IFIT1	644.363	4686.03	188.279	2.86242	-1.775	4.63742
IFITM1	11.0222	978.894	176.517	6.47267	4.00133	2.47134
ISG15	131.372	505.731	48.0742	1.94472	-1.45032	3.39504
SELL	15.6657	358.573	54.2832	4.51658	1.79289	2.72369
SPATS2L	42.4211	490.957	40.039	3.53274	-0.083376	3.61612
HSH2D	34.9459	499.469	76.6578	3.8372	1.13331	2.70389
CALM1	204.022	951.358	193.636	2.22127	-0.0753766	2.29664
SAMD9	393.013	1968.55	379.574	2.32449	-0.0501946	2.37468
CHROMR	30.463	162.08	30.8443	2.41158	0.017942	2.39364

### Sheet: IFNg
Gene Name	Medium	IFNa	IFNg	FC_IFNa	FC_IFNg	FC_IFNa/g
BIRC3	63.6657	280.731	608.562	2.1406	3.25681	-1.11622
BMAL2	16.2336	63.605	110.266	1.97016	2.76394	-0.793778
RCN1	20.7044	54.8645	165.415	1.40594	2.99808	-1.59215
SNX10	21.8933	326.638	1142.76	3.89913	5.70589	-1.80676
P2RX7	53.2133	546.563	985.273	3.36053	4.21067	-0.850137
CSF2RB	103.046	141.079	967.318	0.453206	3.23069	-2.77749
PSME2	83.9401	409.708	907.055	2.28716	3.43376	-1.14659
ACOD1	16.935	1197.24	2084.97	6.14355	6.94387	-0.80032
RIPK2	22.6899	95.9944	190.794	2.0809	3.07189	-0.990993
CTSC	30.129	239.45	568.897	2.9905	4.23894	-1.24844
ASCC3	16.5342	20.4336	94.0482	0.30549	2.50795	-2.20246
GBP1	151.045	1955.57	7836.82	3.69454	5.69722	-2.00268
TNFAIP6	21.5112	127.933	228.09	2.57223	3.40645	-0.834213
IRF1	155.418	445.986	2178.43	1.52084	3.80906	-2.28822
APOL3	22.3797	549.565	2829.1	4.61803	6.98201	-2.36398
APOL2	47.8307	489.641	832.174	3.35572	4.12088	-0.765162
IDO1	37.3439	2404.07	6188.72	6.00846	7.37262	-1.36416
SORT1	27.9578	98.3856	213.071	1.8152	2.93001	-1.11481
DRAM1	58.3487	240.707	865.594	2.04451	3.89092	-1.84641
PIM1	15.9674	61.5181	189.546	1.94589	3.56935	-1.62346
RNF144B	24.2502	87.9494	170.565	1.85868	2.81426	-0.955577
IL18BP	18.188	11.521	115.982	-0.658719	2.67284	-3.33156
N4BP2L1	10.1209	41.3996	110.03	2.03228	3.44249	-1.41021
WARS1	273.984	4391.5	9561.84	4.00255	5.12513	-1.12257
IRF8	31.5988	197.462	892.988	2.64363	4.8207	-2.17707
RFX5	14.4632	32.6937	140.616	1.17662	3.2813	-2.10467
TNFAIP8	67.4751	309.261	652.383	2.1964	3.27329	-1.0769
PSTPIP2	20.008	44.6931	576.451	1.15947	4.84855	-3.68908
GBP5	162.603	1070.87	8105.73	2.71936	5.63952	-2.92016
CDC42SE2	66.1702	98.3889	405.771	0.572315	2.61641	-2.0441
GBP2	115.877	1315.04	2751.45	3.50445	4.56953	-1.06508
ERAP2	10.2211	66.6483	170.382	2.70501	4.05915	-1.35414
NEMP1	15.1647	32.5199	87.5196	1.1006	2.52889	-1.42829
P2RY6	17.4124	65.6008	127.551	1.91359	2.87289	-0.959294
FAM241A	13.528	44.7738	130.131	1.72671	3.26594	-1.53924
HLA-DQB1	71.5856	90.5643	503.345	0.339272	2.81381	-2.47453
CIITA	13.99	21.7379	458.232	0.635811	5.03361	-4.3978
LIMK2	12.1586	33.1386	300.827	1.44654	4.62889	-3.18235
HCAR2	20.1099	17.5971	228.414	-0.192569	3.50567	-3.69824
PDE4B	40.2515	155.649	288.765	1.95119	2.84278	-0.891593
TNFAIP2	417.225	581.136	3243.14	0.478048	2.95849	-2.48044
BTN3A2	26.0566	83.5445	176.303	1.6809	2.75834	-1.07744
LRRK2	80.3329	80.6152	1057.88	0.00506254	3.71904	-3.71397
HLA-DQA1	36.3595	57.8905	346.045	0.670993	3.25056	-2.57956
HLA-DMA	54.3123	110.144	546.958	1.02003	3.33208	-2.31204
HLA-DRA	1321.29	2191.63	7670.78	0.730064	2.53743	-1.80737
HLA-DPA1	313.552	630.223	2233.55	1.00716	2.83256	-1.8254
HLA-DQB2	14.3366	18.305	112.72	0.352542	2.97497	-2.62243
TNF	16.1334	31.7935	144.77	0.978682	3.16565	-2.18696
HLA-DQA2	21.4267	30.3219	172.225	0.500949	3.00681	-2.50586
HLA-DMB	12.3255	29.8678	454.36	1.27695	5.20412	-3.92717
HCAR3	22.712	21.0963	272.479	-0.106463	3.58462	-3.69108
CCL3	41.8415	171.033	291.626	2.03127	2.80111	-0.769849
HLA-DRB6	23.9036	33.093	162.944	0.469297	2.76907	-2.29977
SOD2	2122.84	7792.18	13888.6	1.87603	2.70984	-0.833803
